# Context-dependent variant interpretation from Mendelian disease to genetic predisposition: a proof-of-concept using *LPL*

**DOI:** 10.64898/2026.08.12.744351

**Authors:** Qi Yang, Wen-Bin Zou, Na Pu, Yi Li, Yuepeng Hu, Yuan-Chen Wang, Xin Liu, Emmanuelle Génin, Emmanuelle Masson, Jiucun Wang, Claude Férec, David N. Cooper, Weiqin Li, Jian-Min Chen

## Abstract

As genomic sequencing evolves beyond rare disease diagnostics toward population screening and precision medicine, clinical variant interpretation is increasingly challenged by variants whose clinical consequences depend on biological context. Current frameworks, including the ACMG/AMP guidelines, generally assign a single classification to each variant regardless of inheritance state or genetic context, potentially failing to communicate context-dependent clinical consequences. Here, we address this issue using loss-of-function variants in *LPL* as a uniquely informative model system in which residual physiological LPL activity can be directly quantified *in vivo*. By systematically integrating published biallelic *LPL* genotypes, physiological measurements, functional studies, and clinical phenotypes, we identified a biologically meaningful transition at approximately 10% residual physiological LPL activity. Activity below this level was predominantly associated with classical childhood-onset familial chylomicronemia syndrome (FCS), whereas higher activity was associated with phenotypic attenuation and modifier-dependent clinical expression. Furthermore, heterozygous loss-of-function variants exhibited an estimated penetrance of 5–7% for severe hypertriglyceridemia. We therefore propose a context-dependent framework in which biallelic complete- or near-complete loss-of-function genotypes are interpreted as causative for FCS, whereas heterozygous variants are interpreted as predisposing to severe hypertriglyceridemia while retaining recognition of FCS carrier status. Together, our findings demonstrate that clinical variant interpretation should integrate available biological context—including, where relevant, allelic configuration, residual biological function, and penetrance—rather than rely on the intrinsic molecular consequence of the variant alone. More broadly, this framework provides a conceptual model for interpreting variants across the continuum from Mendelian disease to genetic predisposition in the era of precision medicine.
