## Supplementary Table S4 for "Context-dependent variant interpretation from Mendelian disease to genetic predisposition: a proof-of-concept using *LPL*"

### Sheet: Worksheet
Supplementary Table S4. Predicted loss-of-function (pLoF) LPL variants identified in gnomAD v4.1.1. Allele counts in the non-Finnish European population are shaded in yellow. The common protective c.1421C>G (p.Ser474Ter) allele (allele count = 117,901) and the rare c.1421C>A (p.Ser474Ter) allele (allele count = 1), both excluded from the penetrance analysis, are highlighted in red.
gnomAD ID	Reference	Alternate	Transcript	HGVS Consequence	Protein Consequence	Transcript Consequence	VEP Annotation	ClinVar Germline Classification	ClinVar Variation ID	Flags	Allele Count	Allele Number	Allele Frequency	Homozygote Count	Hemizygote Count	Filters - joint	GroupMax FAF group	GroupMax FAF frequency	cadd	revel_max	spliceai_ds_max	pangolin_largest_ds	phylop	Allele Count European (non-Finnish)	Allele Number European (non-Finnish)	Homozygote Count European (non-Finnish)	Hemizygote Count European (non-Finnish)
8-19939449-CAA-C	CAA	C	ENST00000650287.1	p.Lys4SerfsTer36	p.Lys4SerfsTer36	c.11_12del	frameshift_variant			lof_flag	1	1609930	6.21145e-07	0	0	PASS			25.6		0	-0.08	3.5	1	1178620	0	0
8-19939481-G-A	G	A	ENST00000650287.1	p.Trp14Ter	p.Trp14Ter	c.41G>A	stop_gained	Pathogenic	643218	lof_flag	1	1611056	6.20711e-07	0	0	PASS			41		0.01	-0.04	8.71	0	1179204	0	0
8-19939485-CCA-C	CCA	C	ENST00000650287.1	p.Gln16GlufsTer24	p.Gln16GlufsTer24	c.46_47del	frameshift_variant	Pathogenic	1431010	lof_flag	12	1611046	7.44858e-06	0	0	PASS	nfe	5.43e-06	32		0	-0.02	-0.535	12	1179218	0	0
8-19939486-CAG-C	CAG	C	ENST00000650287.1	p.Leu18AspfsTer22	p.Leu18AspfsTer22	c.49_50del	frameshift_variant			lof_flag	2	1610964	1.24149e-06	0	0	PASS	nfe	2.8e-07	27.8		0	-0.04	8.81	2	1179170	0	0
8-19939492-C-CT	C	CT	ENST00000650287.1	p.Thr19AspfsTer22	p.Thr19AspfsTer22	c.53dup	frameshift_variant			lof_flag	2	1610624	1.24175e-06	0	0	PASS	nfe	2.8000000000000007e-7	31		0.03	-0.05	2.78	2	1179110	0	0
8-19939516-GCCGCCGCCGA-G	GCCGCCGCCGA	G	ENST00000650287.1	c.80_88+1del		c.80_88+1del	frameshift_variant			lof_flag	1	1608114	6.21846e-07	0	0	PASS			25.6		0.05	-0.28	4.65	1	1178050	0	0
8-19939528-CG-C	CG	C	ENST00000650287.1	c.88+1del		c.88+1del	splice_donor_variant	Likely pathogenic	2823414		1	1606974	6.22288e-07	0	0	PASS			33		0.97	-0.69	-0.141	0	1177552	0	0
8-19939528-C-T	C	T	ENST00000650287.1	p.Gln30Ter	p.Gln30Ter	c.88C>T	stop_gained	Pathogenic	4070161	lof_flag	1	1606972	6.22288e-07	0	0	PASS			34		0.01	-0.02	-0.141	1	1177550	0	0
8-19939529-G-GT	G	GT	ENST00000650287.1	c.88+2dup		c.88+2dup	splice_donor_variant	Pathogenic	2735123		2	1606490	1.24495e-06	0	0	PASS			33		0.93	-0.69	8.69	0	1177370	0	0
8-19939529-G-T	G	T	ENST00000650287.1	c.88+1G>T		c.88+1G>T	splice_donor_variant	Pathogenic	1685928		1	1606488	6.22476e-07	0	0	PASS			34		0.97	-0.69	8.69	0	1177368	0	0
8-19939529-G-C	G	C	ENST00000650287.1	c.88+1G>C		c.88+1G>C	splice_donor_variant	Pathogenic	1542		3	1606490	1.86743e-06	0	0	PASS	nfe	2.8e-07	34		0.97	-0.69	8.69	2	1177370	0	0
8-19939530-T-C	T	C	ENST00000650287.1	c.88+2T>C		c.88+2T>C	splice_donor_variant				1	1606500	6.22471e-07	0	0	PASS			33		0.96	-0.69	6.29	1	1177438	0	0
8-19948178-A-G	A	G	ENST00000650287.1	c.89-2A>G		c.89-2A>G	splice_acceptor_variant				1	1614138	6.19526e-07	0	0	PASS			27.5		1	-0.83	2.1	0	1179950	0	0
8-19948181-AAGAAG-A	AAGAAG	A	ENST00000650287.1	p.Arg32PhefsTer7	p.Arg32PhefsTer7	c.94_98del	frameshift_variant	Pathogenic	950321		2	1614112	1.23907e-06	0	0	PASS			23.9		0.53	0.15	0.995	1	1179960	0	0
8-19948189-A-AT	A	AT	ENST00000650287.1	p.Ile35TyrfsTer6	p.Ile35TyrfsTer6	c.102dup	frameshift_variant				1	1614116	6.19534e-07	0	0	PASS			25.4		0	0.01	3.67	1	1180006	0	0
8-19948203-G-T	G	T	ENST00000650287.1	p.Glu38Ter	p.Glu38Ter	c.112G>T	stop_gained				1	1614060	6.19556e-07	0	0	PASS			37		0	-0.04	6.98	1	1180008	0	0
8-19948218-C-CT	C	CT	ENST00000650287.1	p.Arg44LysfsTer4	p.Arg44LysfsTer4	c.128dup	frameshift_variant				3	1614120	1.8586e-06	0	0	PASS	nfe	6.8e-07	28.7		0	-0.02	4.97	3	1180018	0	0
8-19948223-GACCCCTGAAGA-G	GACCCCTGAAGA	G	ENST00000650287.1	p.Thr45HisfsTer3	p.Thr45HisfsTer3	c.133_143del	frameshift_variant				4	1614004	2.47831e-06	0	0	PASS	nfe	7.9e-07	29.5		0	-0.05	0.92	4	1180012	0	0
8-19948228-CT-C	CT	C	ENST00000650287.1	p.Glu47LysfsTer14	p.Glu47LysfsTer14	c.138del	frameshift_variant	Pathogenic	1399464		10	1614134	6.19527e-06	0	0	PASS	nfe	4.29e-06	15.9		0	-0.03	8.85	10	1180008	0	0
8-19948341-G-A	G	A	ENST00000650287.1	c.249+1G>A		c.249+1G>A	splice_donor_variant	Pathogenic	1535		1	1613780	6.19663e-07	0	0	PASS			34		1	-0.87	8.76	0	1179728	0	0
8-19951783-T-A	T	A	ENST00000650287.1	p.Tyr88Ter	p.Tyr88Ter	c.264T>A	stop_gained	Pathogenic	1536		4	1614112	2.47814e-06	0	0	PASS	eas	2.978e-05	38		0.02	-0.12	0.696	0	1179990	0	0
8-19951791-G-A	G	A	ENST00000650287.1	p.Trp91Ter	p.Trp91Ter	c.272G>A	stop_gained	Pathogenic	1541		7	1614052	4.33691e-06	0	0	PASS	afr	1.063e-05	43		0.17	-0.27	8.64	3	1180022	0	0
8-19951792-G-A	G	A	ENST00000650287.1	p.Trp91Ter	p.Trp91Ter	c.273G>A	stop_gained				4	1614170	2.47805e-06	0	0	PASS	sas	1.425e-05	39		0.01	-0.13	8.64	0	1180038	0	0
8-19951793-GT-G	GT	G	ENST00000650287.1	p.Val92GlyfsTer80	p.Val92GlyfsTer80	c.275del	frameshift_variant				1	1614180	6.1951e-07	0	0	PASS			28.4		0.01	-0.11	5.75	0	1180034	0	0
8-19951854-ACTGG-A	ACTGG	A	ENST00000650287.1	p.Trp113CysfsTer58	p.Trp113CysfsTer58	c.339_342del	frameshift_variant				6	1614154	3.71712e-06	0	0	PASS	nfe	1.83e-06	32		0	-0.13	6.22	6	1180040	0	0
8-19951857-G-A	G	A	ENST00000650287.1	p.Trp113Ter	p.Trp113Ter	c.338G>A	stop_gained				1	1614148	6.19522e-07	0	0	PASS			42		0	-0.07	8.64	0	1180020	0	0
8-19951887-T-TG	T	TG	ENST00000650287.1	p.Ser124ValfsTer24	p.Ser124ValfsTer24	c.369dup	frameshift_variant				1	1614142	6.19524e-07	0	0	PASS			25.5		0	-0.07	3.65	1	1180032	0	0
8-19951916-C-T	C	T	ENST00000650287.1	p.Gln133Ter	p.Gln133Ter	c.397C>T	stop_gained	Pathogenic/Likely pathogenic	1524		27	1613980	1.67288e-05	0	0	PASS	nfe	1.454e-05	35		0.01	-0.05	2.43	25	1180022	0	0
8-19951941-G-A	G	A	ENST00000650287.1	p.Trp141Ter	p.Trp141Ter	c.422G>A	stop_gained				3	1614154	1.85856e-06	0	0	PASS	nfe	2.8e-07	45		0.01	-0.04	8.64	2	1180016	0	0
8-19951942-G-A	G	A	ENST00000650287.1	p.Trp141Ter	p.Trp141Ter	c.423G>A	stop_gained				1	1614200	6.19502e-07	0	0	PASS			44		0.01	-0.02	8.64	0	1180046	0	0
8-19951950-T-A	T	A	ENST00000650287.1	c.429+2T>A		c.429+2T>A	splice_donor_variant				1	1614084	6.19546e-07	0	0	PASS			34		0.99	-0.85	6.25	0	1180020	0	0
8-19953307-AAGG-A	AAGG	A	ENST00000650287.1	p.Glu145del	p.Glu145del	c.433_435del	splice_acceptor_variant	Uncertain significance	4848132		1	1585330	6.30783e-07	0	0	PASS			35		0.99	-0.9	2.03	1	1153764	0	0
8-19953309-G-C	G	C	ENST00000650287.1	c.430-1G>C		c.430-1G>C	splice_acceptor_variant			lof_flag	1	1591200	6.28457e-07	0	0	PASS			34		0.99	-0.85	8.76	0	1159234	0	0
8-19953317-TTAAC-T	TTAAC	T	ENST00000650287.1	p.Asn147ThrfsTer24	p.Asn147ThrfsTer24	c.440_443del	frameshift_variant	Pathogenic	2735125		25	1609316	1.55346e-05	0	0	PASS	nfe	1.381e-05	31		0	-0.02	6.34	24	1175680	0	0
8-19954119-G-A	G	A	ENST00000650287.1	c.542-1G>A		c.542-1G>A	splice_acceptor_variant	Likely pathogenic	3595456		1	1611422	6.2057e-07	0	0	PASS			34		1	-0.87	8.76	0	1177568	0	0
8-19954120-GCC-G	GCC	G	ENST00000650287.1	p.Leu182ArgfsTer6	p.Leu182ArgfsTer6	c.543_544del	frameshift_variant				6	1611832	3.72247e-06	0	0	PASS	nfe	1.83e-06	22.5		0	-0.01	8.76	6	1177928	0	0
8-19954142-C-CT	C	CT	ENST00000650287.1	p.Glu190Ter	p.Glu190Ter	c.567dup	frameshift_variant				2	1614144	1.23905e-06	0	0	PASS	afr	4.42e-06	32		0	-0.01	1.81	0	1180008	0	0
8-19954142-CTT-C	CTT	C	ENST00000650287.1	p.Phe189Ter	p.Phe189Ter	c.566_567del	frameshift_variant	Pathogenic	1401888		2	1614026	1.23914e-06	0	0	PASS	nfe	2.8000000000000007e-7	31		0	0.01	1.81	2	1180016	0	0
8-19954151-T-G	T	G	ENST00000650287.1	p.Tyr191Ter	p.Tyr191Ter	c.573T>G	stop_gained	Pathogenic/Likely pathogenic	2814855		1	1614236	6.19488e-07	0	0	PASS			35		0	-0.06	-1.03	0	1180034	0	0
8-19954233-C-T	C	T	ENST00000650287.1	p.Arg219Ter	p.Arg219Ter	c.655C>T	stop_gained	Pathogenic	3720801		10	1614086	6.19546e-06	0	0	PASS	nfe	3.59e-06	37		0	-0.03	3.45	9	1180012	0	0
8-19954251-A-T	A	T	ENST00000650287.1	p.Lys225Ter	p.Lys225Ter	c.673A>T	stop_gained				1	1614210	6.19498e-07	0	0	PASS			39		0	-0.04	3.69	1	1180036	0	0
8-19954264-ATG-A	ATG	A	ENST00000650287.1	p.Val230Ter	p.Val230Ter	c.688_689del	frameshift_variant				2	1614208	1.239e-06	0	0	PASS	nfe	2.8e-07	28.2		0	-0.02	6.31	2	1180040	0	0
8-19954265-TG-T	TG	T	ENST00000650287.1	p.Val230LeufsTer22	p.Val230LeufsTer22	c.688del	frameshift_variant	Pathogenic/Likely pathogenic	1366216		10	1614174	6.19512e-06	0	0	PASS	nfe	4.29e-06	28.2		0	-0.02	-2.42	10	1180028	0	0
8-19954268-T-TCA	T	TCA	ENST00000650287.1	p.Asp231GlnfsTer22	p.Asp231GlnfsTer22	c.690_691insCA	frameshift_variant				2	1614192	1.23901e-06	0	0	PASS	nfe	2.8e-07	33		0	-0.02	0.281	2	1180032	0	0
8-19954285-GA-G	GA	G	ENST00000650287.1	p.Gly237ValfsTer15	p.Gly237ValfsTer15	c.708del	frameshift_variant				2	1614178	1.23902e-06	0	0	PASS	nfe	2.8e-07	25.1		0	-0.03	8.76	2	1180036	0	0
8-19954314-G-T	G	T	ENST00000650287.1	p.Gly246Ter	p.Gly246Ter	c.736G>T	stop_gained				2	1614158	1.23904e-06	0	0	PASS	nfe	2.8e-07	38		0.05	-0.07	7	2	1180016	0	0
8-19954319-AG-A	AG	A	ENST00000650287.1	p.Ala248LeufsTer4	p.Ala248LeufsTer4	c.742del	frameshift_variant	Pathogenic	1538		2	1614186	1.23901e-06	0	0	PASS	eas	7.39e-06	32		0.05	-0.04	-0.244	0	1180026	0	0
8-19954336-CAGAG-C	CAGAG	C	ENST00000650287.1	p.Arg255AspfsTer8	p.Arg255AspfsTer8	c.763_766del	frameshift_variant	Pathogenic	1452004		1	1613938	6.19602e-07	0	0	PASS			28.8		0	0	8.87	1	1179828	0	0
8-19954336-CAG-C	CAG	C	ENST00000650287.1	p.Gly256ThrfsTer26	p.Gly256ThrfsTer26	c.765_766del	frameshift_variant	Pathogenic	995957		2	1613938	1.2392e-06	0	0	PASS	nfe	2.8e-07	29.3		0.01	0.01	8.87	2	1179828	0	0
8-19954341-A-T	A	T	ENST00000650287.1	p.Arg255Ter	p.Arg255Ter	c.763A>T	stop_gained				1	1613914	6.19612e-07	0	0	PASS			40		0	-0.03	2.34	1	1179768	0	0
8-19954345-G-GTAAATATT	G	GTAAATATT	ENST00000650287.1	p.Leu257LysfsTer10	p.Leu257LysfsTer10	c.767_768insTAAATATT	frameshift_variant				1	1613366	6.19822e-07	0	0	PASS			33		1	0.84	8.76	0	1179290	0	0
8-19954354-G-C	G	C	ENST00000650287.1	c.775+1G>C		c.775+1G>C	splice_donor_variant				1	1612040	6.20332e-07	0	0	PASS			34		1	-0.87	8.76	0	1178216	0	0
8-19955849-C-T	C	T	ENST00000650287.1	p.Gln262Ter	p.Gln262Ter	c.784C>T	stop_gained	Conflicting classifications of pathogenicity	523886		6	1614054	3.71735e-06	0	0	PASS	sas	2.863e-05	40		0.01	-0.04	8.87	0	1180042	0	0
8-19955885-CT-C	CT	C	ENST00000650287.1	p.Leu274ProfsTer7	p.Leu274ProfsTer7	c.821del	frameshift_variant	Pathogenic	2768165		1	1614202	6.19501e-07	0	0	PASS			32		0.01	-0.02	8.87	1	1180030	0	0
8-19955895-ACT-A	ACT	A	ENST00000650287.1	p.Leu279ValfsTer3	p.Leu279ValfsTer3	c.835_836del	frameshift_variant	Pathogenic	4817965		1	1614010	6.19575e-07	0	0	PASS			29.8		0	-0.04	6.31	0	1180018	0	0
8-19955909-G-T	G	T	ENST00000650287.1	p.Glu282Ter	p.Glu282Ter	c.844G>T	stop_gained				1	1614166	6.19515e-07	0	0	PASS			42		0	-0.08	8.76	0	1180044	0	0
8-19955912-G-T	G	T	ENST00000650287.1	p.Glu283Ter	p.Glu283Ter	c.847G>T	stop_gained				2	1614182	1.23902e-06	0	0	PASS			43		0	-0.09	8.76	0	1180030	0	0
8-19955932-C-A	C	A	ENST00000650287.1	p.Tyr289Ter	p.Tyr289Ter	c.867C>A	stop_gained	Likely pathogenic	1803250		1	1614166	6.19515e-07	0	0	PASS			36		0.05	-0.13	3.49	1	1180034	0	0
8-19955959-G-GA	G	GA	ENST00000650287.1	p.Gly300ArgfsTer7	p.Gly300ArgfsTer7	c.897dup	frameshift_variant				1	1614142	6.19524e-07	0	0	PASS			29.9		0.07	-0.17	-0.122	0	1179986	0	0
8-19956052-C-A	C	A	ENST00000650287.1	p.Tyr329Ter	p.Tyr329Ter	c.987C>A	stop_gained	Pathogenic	1556		1	1614122	6.19532e-07	0	0	PASS			41		0.03	-0.15	2.53	0	1180028	0	0
8-19956079-C-A	C	A	ENST00000650287.1	p.Tyr338Ter	p.Tyr338Ter	c.1014C>A	stop_gained	Pathogenic	2582665		1	1614120	6.19533e-07	0	0	PASS			41		0.01	-0.06	3.01	0	1180026	0	0
8-19959259-G-A	G	A	ENST00000650287.1	c.1019-1G>A		c.1019-1G>A	splice_acceptor_variant	Likely pathogenic	2992733		2	1613992	1.23916e-06	0	0	PASS			33		0.98	-0.77	8.76	0	1180008	0	0
8-19959259-G-C	G	C	ENST00000650287.1	c.1019-1G>C		c.1019-1G>C	splice_acceptor_variant				4	1614110	2.47815e-06	0	0	PASS	nfe	7.9e-07	33		0.98	-0.76	8.76	4	1180000	0	0
8-19959381-G-A	G	A	ENST00000650287.1	c.1139+1G>A		c.1139+1G>A	splice_donor_variant	Likely pathogenic	973587		5	1614054	3.09779e-06	0	0	PASS	sas	1.425e-05	33		0.99	-0.79	8.76	1	1179994	0	0
8-19960899-A-C	A	C	ENST00000650287.1	c.1140-2A>C		c.1140-2A>C	splice_acceptor_variant				1	1612906	6.19999e-07	0	0	PASS			34		0.98	-0.86	6.31	1	1179330	0	0
8-19960987-G-A	G	A	ENST00000650287.1	p.Trp409Ter	p.Trp409Ter	c.1226G>A	stop_gained	Pathogenic	4817963		1	1614046	6.19561e-07	0	0	PASS			46		0.03	-0.11	8.76	1	1179928	0	0
8-19960988-G-A	G	A	ENST00000650287.1	p.Trp409Ter	p.Trp409Ter	c.1227G>A	stop_gained	Pathogenic	1537		2	1614032	1.23913e-06	0	0	PASS	eas	7.39e-06	46		0.1	-0.14	8.76	0	1179924	0	0
8-19961020-G-A	G	A	ENST00000650287.1	p.Trp420Ter	p.Trp420Ter	c.1259G>A	stop_gained	Pathogenic	1448765		3	1614044	1.85869e-06	0	0	PASS	nfe	2.8000000000000007e-7	44		0	-0.1	8.76	2	1180036	0	0
8-19961023-G-A	G	A	ENST00000650287.1	p.Trp421Ter	p.Trp421Ter	c.1262G>A	stop_gained				5	1614138	3.09763e-06	0	0	PASS	nfe	1.24e-06	44		0	-0.15	8.76	5	1180012	0	0
8-19961024-G-A	G	A	ENST00000650287.1	p.Trp421Ter	p.Trp421Ter	c.1263G>A	stop_gained	Pathogenic	1070373		1	1614130	6.19529e-07	0	0	PASS			42		0	-0.06	8.76	1	1180012	0	0
8-19961025-AGC-A	AGC	A	ENST00000650287.1	p.Ser422LysfsTer25	p.Ser422LysfsTer25	c.1265_1266del	frameshift_variant				26	1614176	1.61073e-05	0	0	PASS	nfe	1.376e-05	26.9		0	0.01	0.513	24	1180030	0	0
8-19961028-AG-A	AG	A	ENST00000650287.1	p.Ser423IlefsTer11	p.Ser423IlefsTer11	c.1268del	frameshift_variant				26	1614186	1.61072e-05	0	0	PASS	nfe	1.376e-05	23.7		0	-0.04	4.69	24	1180022	0	0
8-19961079-A-T	A	T	ENST00000650287.1	p.Lys440Ter	p.Lys440Ter	c.1318A>T	stop_gained				2	1613966	1.23918e-06	0	0	PASS	nfe	2.8e-07	42		0.14	-0.1	6.31	2	1180008	0	0
8-19962113-A-C	A	C	ENST00000650287.1	c.1323-2A>C		c.1323-2A>C	splice_acceptor_variant				2	1605812	1.24548e-06	0	0	PASS			34		0.88	-0.79	6.31	1	1172476	0	0
8-19962114-G-A	G	A	ENST00000650287.1	c.1323-1G>A		c.1323-1G>A	splice_acceptor_variant				1	1606972	6.22288e-07	0	0	PASS			33		0.88	-0.79	8.76	1	1173558	0	0
8-19962213-C-A	C	A	ENST00000650287.1	p.Ser474Ter	p.Ser474Ter	c.1421C>A	stop_gained	Benign	795314		3	1613022	1.85986e-06	0	0	PASS			50		0.85	0.61	8.87	1	1179240	0	0
8-19962213-C-G	C	G	ENST00000650287.1	p.Ser474Ter	p.Ser474Ter	c.1421C>G	stop_gained	Benign	1534		156015	1611322	0.0968242	7879	0	PASS	eas	0.117874	46		0.2	-0.23	8.87	117901	1177710	5994	0
8-19962220-G-C	G	C	ENST00000650287.1	c.1427+1G>C		c.1427+1G>C	splice_donor_variant				3	1612650	1.86029e-06	0	0	PASS			34		0.91	-0.76	8.64	1	1178806	0	0
